# Genomic evidence for atmospheric chemosynthesis as a defining trait of Ktedonobacteria inhabiting subterranean environments

**DOI:** 10.64898/2025.12.07.692797

**Authors:** Andrea Firrincieli, Giacomo Broglia, Giulia Rizzo, Daniele Ghezzi, Francesco Sauro, Martina Cappelletti

## Abstract

Members of the class Ktedonobacteria (phylum Chloroflexota) are widespread across a variety of terrestrial environments. They are particularly enriched in silica-rich oligotrophic caves, where they may act as early colonizers, but the genomic bases supporting this pioneering capacity are still unclear. Here, we present a systematic genomic analysis of Ktedonobacteria from diverse ecosystems, with a focus on oligotrophic caves. Cave Ktedonobacteria belong to novel genera of *Ktedonobacteraceae* and harbor genes supporting a mixotrophic metabolism that combines the use of organic and inorganic substrates as energy and carbon sources. Comparative analyses of all available Ktedonobacteria genomes from diverse environments showed that most metabolic traits, including those enabling atmospheric gas oxidation, are primarily driven by taxonomy. In contrast, genes involved in CO_2_ fixation are enriched in Ktedonobacteria inhabiting caves. Phylogenetic analysis showed that the RuBisCO of Ktedonobacteria likely represents a novel Form I subtype, which we designate as BAK, reflecting its wide occurrence in thermophilic and acidophilic Bacillota and Actinomycetota inhabiting similar extreme environments. The presence of this subtype across distinct lineages in comparable habitats suggests that it may confer a selective advantage in nutrient-poor settings (like caves) and that its distribution may be subject to horizontal gene transfer. This autotrophic capacity relies on a transaldolase variant of the Calvin–Benson–Bassham cycle that was previously described only in one Firmicutes species. Overall, this study provides genetic evidence supporting the combination of atmospheric gas oxidation with dark CO_2_ fixation in Ktedonobacteria, highlighting their role as primary producers in oligotrophic ecosystems, including caves.
