## Supplementary Tables for "Genomic evidence for atmospheric chemosynthesis as a defining trait of Ktedonobacteria inhabiting subterranean environments": Table S1.xlsx

### Sheet: Sheet 1
Table S1. List of Ktedonobacteria genomes included in this study
Genome accession	GTDB-tk classification (r226)	Busco Dataset	Complete	Single	Duplicated	Scaffold N50	Contigs N50	Number of scaffolds/contigs	Niche	Isolation code	Family	NCBI Bioproject	NCBI Biosample
Ay302_Ktedo_bin17	d__Bacteria;p__Chloroflexota;c__Ktedonobacteria;o__Ktedonobacterales;f__Ktedonobacteraceae;g__VBFM01;s__	chloroflexota_odb12	80.7	78.7	2	40907	11946	199	Cave	Cave	Ktedonobacteraceae
Ay302_Ktedo_bin21	d__Bacteria;p__Chloroflexota;c__Ktedonobacteria;o__Ktedonobacterales;f__Ktedonobacteraceae;g__;s__	chloroflexota_odb12	50.4	49.2	1.2	14119	7271	452	Cave	Cave	Ktedonobacteraceae
Ay302_Ktedo_bin23	d__Bacteria;p__Chloroflexota;c__Ktedonobacteria;o__Ktedonobacterales;f__Ktedonobacteraceae;g__;s__	chloroflexota_odb12	94.1	90.9	3.1	43694	26379	214	Cave	Cave	Ktedonobacteraceae
Ay304_Ktedo_bin1	d__Bacteria;p__Chloroflexota;c__Ktedonobacteria;o__Ktedonobacterales;f__Ktedonobacteraceae;g__JAFATZ01;s__	chloroflexota_odb12	95.3	95.3	0	20707	20707	362	Cave	Cave	Ktedonobacteraceae
DC_MAG_00010	d__Bacteria;p__Chloroflexota;c__Ktedonobacteria;o__Ktedonobacterales;f__Ktedonobacteraceae;g__DASRDB01;s__	chloroflexota_odb12	90.9	90.2	0.8	21615	21615	315	Cave	Cave	Ktedonobacteraceae	Bentia et al. 2022 (https://doi.org/10.1089/ast.2021.0016)	Bentia et al. 2022 (https://doi.org/10.1089/ast.2021.0016)
DC_MAG_00013	d__Bacteria;p__Chloroflexota;c__Ktedonobacteria;o__Ktedonobacterales;f__Ktedonobacteraceae;g__JAFATZ01;s__	chloroflexota_odb12	89.8	89.8	0	37371	37371	171	Cave	Cave	Ktedonobacteraceae	Bentia et al. 2022 (https://doi.org/10.1089/ast.2021.0016)	Bentia et al. 2022 (https://doi.org/10.1089/ast.2021.0016)
GCA_000178855.1	d__Bacteria;p__Chloroflexota;c__Ktedonobacteria;o__Ktedonobacterales;f__Ktedonobacteraceae;g__Ktedonobacter;s__Ktedonobacter racemifer	chloroflexota_odb12	98	92.5	5.5	2766182	2281316	10	Vegetated soil/rhizosphere	VS_R	Ktedonobacteraceae	PRJNA224116	SAMN02441796
GCA_000702505.1	d__Bacteria;p__Chloroflexota;c__Ktedonobacteria;o__Ktedonobacterales;f__Ktedonobacteraceae;g__Thermogemmatispora;s__Thermogemmatispora carboxidivorans	chloroflexota_odb12	99.2	99.2	0	5607959	5607959	1	Geothermal soil/volcanic area	GS_VA	Ktedonobacteraceae	PRJNA224116	SAMN02841144
GCA_001748285.1	d__Bacteria;p__Chloroflexota;c__Ktedonobacteria;o__Ktedonobacterales;f__Ktedonobacteraceae;g__Thermogemmatispora;s__Thermogemmatispora onikobensis	chloroflexota_odb12	100	100	0	89865	89865	112	Geothermal soil/volcanic area	GS_VA	Ktedonobacteraceae	PRJNA224116	SAMD00057755
GCA_001914715.1	d__Bacteria;p__Chloroflexota;c__Ktedonobacteria;o__Ktedonobacterales;f__Ktedonobacteraceae;g__UBA11361;s__UBA11361 sp005881295	chloroflexota_odb12	79.1	78	1.2	11400	10629	671	Vegetated soil/rhizosphere	VS_R	Ktedonobacteraceae	PRJNA297196	SAMN04327812
GCA_001919995.1	d__Bacteria;p__Chloroflexota;c__Ktedonobacteria;o__Ktedonobacterales;f__Ktedonobacteraceae;g__UBA11361;s__	chloroflexota_odb12	54.3	53.9	0.4	12310	12117	212	Vegetated soil/rhizosphere	VS_R	Ktedonobacteraceae	PRJNA297196	SAMN04327789
GCA_001920235.1	d__Bacteria;p__Chloroflexota;c__Ktedonobacteria;o__Ktedonobacterales;f__Ktedonobacteraceae;g__UBA11361;s__	chloroflexota_odb12	52.8	52	0.8	12241	11694	259	Vegetated soil/rhizosphere	VS_R	Ktedonobacteraceae	PRJNA297196	SAMN04327752
GCA_003253565.1	d__Bacteria;p__Chloroflexota;c__Ktedonobacteria;o__Ktedonobacterales;f__Ktedonobacteraceae;g__Thermosporothrix;s__Thermosporothrix hazakensis	chloroflexota_odb12	99.2	96.1	3.1	223479	203182	88	Unknown	Other	Ktedonobacteraceae	PRJNA224116	SAMN02745214
GCA_003268475.1	d__Bacteria;p__Chloroflexota;c__Ktedonobacteria;o__Ktedonobacterales;f__Ktedonobacteraceae;g__Thermogemmatispora;s__Thermogemmatispora tikiterensis	chloroflexota_odb12	99.2	99.2	0	5961682	501271	6	Geothermal soil/volcanic area	GS_VA	Ktedonobacteraceae	PRJNA224116	SAMN04600100
GCA_003446745.1	d__Bacteria;p__Chloroflexota;c__Ktedonobacteria;o__Ktedonobacterales;f__Ktedonobacteraceae;g__UBA11361;s__UBA11361 sp003450555	chloroflexota_odb12	72	72	0	5572	4388	626	Permafrost/antarctic soil	P_AS	Ktedonobacteraceae	PRJNA417962	SAMN08017625
GCA_003450555.1	d__Bacteria;p__Chloroflexota;c__Ktedonobacteria;o__Ktedonobacterales;f__Ktedonobacteraceae;g__UBA11361;s__UBA11361 sp003450555	chloroflexota_odb12	78	78	0	11580	5008	485	Permafrost/antarctic soil	P_AS	Ktedonobacteraceae	PRJNA417962	SAMN08017706
GCA_003483545.1	d__Bacteria;p__Chloroflexota;c__Ktedonobacteria;o__Ktedonobacterales;f__Ktedonobacteraceae;g__UBA11361;s__UBA11361 sp003450555	chloroflexota_odb12	76	75.2	0.8	9223	3818	540	Permafrost/antarctic soil	P_AS	Ktedonobacteraceae	PRJNA417962	SAMN08020308
GCA_003501555.1	d__Bacteria;p__Chloroflexota;c__Ktedonobacteria;o__Ktedonobacterales;f__Ktedonobacteraceae;g__UBA11361;s__UBA11361 sp003450555	chloroflexota_odb12	72	71.7	0.4	8233	4143	487	Permafrost/antarctic soil	P_AS	Ktedonobacteraceae	PRJNA417962	SAMN08018641
GCA_003501605.1	d__Bacteria;p__Chloroflexota;c__Ktedonobacteria;o__Ktedonobacterales;f__Ktedonobacteraceae;g__UBA11361;s__UBA11361 sp003450555	chloroflexota_odb12	52.8	52.8	0	5055	3948	537	Permafrost/antarctic soil	P_AS	Ktedonobacteraceae	PRJNA417962	SAMN08018638
GCA_003525755.1	d__Bacteria;p__Chloroflexota;c__Ktedonobacteria;o__Ktedonobacterales;f__Ktedonobacteraceae;g__UBA11361;s__UBA11361 sp003450555	chloroflexota_odb12	61.4	61	0.4	6856	2836	509	Permafrost/antarctic soil	P_AS	Ktedonobacteraceae	PRJNA417962	SAMN08020373
GCA_003526995.1	d__Bacteria;p__Chloroflexota;c__Ktedonobacteria;o__Ktedonobacterales;f__Ktedonobacteraceae;g__JBBQVS01;s__JBBQVS01 sp036788655	chloroflexota_odb12	64.2	63	1.2	10504	4424	647	Acid mine drainage/polluted soil	AMD_PS	Ktedonobacteraceae	PRJNA417962	SAMN08020095
GCA_003530635.1	d__Bacteria;p__Chloroflexota;c__Ktedonobacteria;o__Ktedonobacterales;f__Ktedonobacteraceae;g__UBA11361;s__UBA11361 sp003450555	chloroflexota_odb12	76.8	76.8	0	6574	3742	691	Permafrost/antarctic soil	P_AS	Ktedonobacteraceae	PRJNA417962	SAMN08020094
GCA_003530715.1	d__Bacteria;p__Chloroflexota;c__Ktedonobacteria;o__Ktedonobacterales;f__Ktedonobacteraceae;g__UBA11361;s__UBA11361 sp003450555	chloroflexota_odb12	82.3	82.3	0	10297	3996	621	Permafrost/antarctic soil	P_AS	Ktedonobacteraceae	PRJNA417962	SAMN08019731
GCA_003967515.1	d__Bacteria;p__Chloroflexota;c__Ktedonobacteria;o__Ktedonobacterales;f__Ktedonobacteraceae;g__Dictyobacter;s__Dictyobacter aurantiacus	chloroflexota_odb12	99.2	95.7	3.5	6133338	6133338	2	Geothermal soil/volcanic area	GS_VA	Ktedonobacteraceae	PRJNA224116	SAMD00152510
GCA_003967535.1	d__Bacteria;p__Chloroflexota;c__Ktedonobacteria;o__Ktedonobacterales;f__Ktedonobacteraceae;g__Tengunoibacter;s__Tengunoibacter tsumagoiensis	chloroflexota_odb12	98.8	96.9	2	5303167	5303167	2	Geothermal soil/volcanic area	GS_VA	Ktedonobacteraceae	PRJNA224116	SAMD00152513
GCA_003967555.1	d__Bacteria;p__Chloroflexota;c__Ktedonobacteria;o__Ktedonobacterales;f__Ktedonobacteraceae;g__Dictyobacter;s__Dictyobacter kobayashii	chloroflexota_odb12	90.6	88.2	2.4	6031971	6031971	2	Geothermal soil/volcanic area	GS_VA	Ktedonobacteraceae	PRJNA224116	SAMD00152511
GCA_003967575.1	d__Bacteria;p__Chloroflexota;c__Ktedonobacteria;o__Ktedonobacterales;f__Ktedonobacteraceae;g__Dictyobacter;s__Dictyobacter alpinus	chloroflexota_odb12	98.8	96.1	2.8	5582978	5582978	4	Geothermal soil/volcanic area	GS_VA	Ktedonobacteraceae	PRJNA224116	SAMD00152512
GCA_004208415.1	d__Bacteria;p__Chloroflexota;c__Ktedonobacteria;o__Ktedonobacterales;f__Ktedonobacteraceae;g__Ktedonosporobacter;s__Ktedonosporobacter rubrisoli	chloroflexota_odb12	99.6	95.7	3.9	11340617	11340617	1	Geothermal soil/volcanic area	GS_VA	Ktedonobacteraceae	PRJNA224116	SAMN10712707
GCA_005402645.1	d__Bacteria;p__Chloroflexota;c__Ktedonobacteria;o__Ktedonobacterales;f__Ktedonobacteraceae;g__Thermosporothrix;s__Thermosporothrix hazakensis	chloroflexota_odb12	99.2	95.7	3.5	5600616	5600616	3	Unknown	Other	Ktedonobacteraceae	PRJNA224116	SAMD00152507
GCA_005879655.1	d__Bacteria;p__Chloroflexota;c__Ktedonobacteria;o__Ktedonobacterales;f__Ktedonobacteraceae;g__JAICIM01;s__	chloroflexota_odb12	85	84.3	0.8	20131	16404	577	Vegetated soil/rhizosphere	VS_R	Ktedonobacteraceae	PRJNA449266	SAMN11380524
GCA_005880255.1	d__Bacteria;p__Chloroflexota;c__Ktedonobacteria;o__Ktedonobacterales;f__Ktedonobacteraceae;g__UBA11361;s__UBA11361 sp005881295	chloroflexota_odb12	79.9	78.7	1.2	9888	9579	620	Vegetated soil/rhizosphere	VS_R	Ktedonobacteraceae	PRJNA449266	SAMN11380526
GCA_005880425.1	d__Bacteria;p__Chloroflexota;c__Ktedonobacteria;o__Ktedonobacterales;f__Ktedonobacteraceae;g__UBA11361;s__UBA11361 sp005881295	chloroflexota_odb12	68.5	65	3.5	7582	7528	595	Vegetated soil/rhizosphere	VS_R	Ktedonobacteraceae	PRJNA449266	SAMN11380469
GCA_005880595.1	d__Bacteria;p__Chloroflexota;c__Ktedonobacteria;o__Ktedonobacterales;f__Ktedonobacteraceae;g__UBA11361;s__UBA11361 sp005881295	chloroflexota_odb12	68.9	68.5	0.4	6191	6152	613	Vegetated soil/rhizosphere	VS_R	Ktedonobacteraceae	PRJNA449266	SAMN11380511
GCA_005880655.1	d__Bacteria;p__Chloroflexota;c__Ktedonobacteria;o__Ktedonobacterales;f__Ktedonobacteraceae;g__UBA11361;s__UBA11361 sp005881295	chloroflexota_odb12	78.7	78.3	0.4	10847	9293	511	Vegetated soil/rhizosphere	VS_R	Ktedonobacteraceae	PRJNA449266	SAMN11380521
GCA_005881015.1	d__Bacteria;p__Chloroflexota;c__Ktedonobacteria;o__Ktedonobacterales;f__Ktedonobacteraceae;g__UBA11361;s__UBA11361 sp005881295	chloroflexota_odb12	81.5	80.7	0.8	8756	8281	683	Vegetated soil/rhizosphere	VS_R	Ktedonobacteraceae	PRJNA449266	SAMN11380501
GCA_005881295.1	d__Bacteria;p__Chloroflexota;c__Ktedonobacteria;o__Ktedonobacterales;f__Ktedonobacteraceae;g__UBA11361;s__UBA11361 sp005881295	chloroflexota_odb12	68.5	68.1	0.4	7889	7887	456	Vegetated soil/rhizosphere	VS_R	Ktedonobacteraceae	PRJNA449266	SAMN11380480
GCA_005881495.1	d__Bacteria;p__Chloroflexota;c__Ktedonobacteria;o__Ktedonobacterales;f__Ktedonobacteraceae;g__UBA11361;s__	chloroflexota_odb12	93.7	92.9	0.8	23089	21562	470	Vegetated soil/rhizosphere	VS_R	Ktedonobacteraceae	PRJNA449266	SAMN11380470
GCA_005881515.1	d__Bacteria;p__Chloroflexota;c__Ktedonobacteria;o__Ktedonobacterales;f__Ktedonobacteraceae;g__UBA11361;s__UBA11361 sp005881295	chloroflexota_odb12	82.3	81.5	0.8	8626	8535	659	Vegetated soil/rhizosphere	VS_R	Ktedonobacteraceae	PRJNA449266	SAMN11380449
GCA_005881995.1	d__Bacteria;p__Chloroflexota;c__Ktedonobacteria;o__Ktedonobacterales;f__Ktedonobacteraceae;g__VBFM01;s__VBFM01 sp005882595	chloroflexota_odb12	61	60.2	0.8	7307	6059	757	Vegetated soil/rhizosphere	VS_R	Ktedonobacteraceae	PRJNA449266	SAMN11380483
GCA_005882005.1	d__Bacteria;p__Chloroflexota;c__Ktedonobacteria;o__Ktedonobacterales;f__Ktedonobacteraceae;g__UBA11361;s__UBA11361 sp005881295	chloroflexota_odb12	72.4	71.7	0.8	6906	5901	837	Vegetated soil/rhizosphere	VS_R	Ktedonobacteraceae	PRJNA449266	SAMN11380470
GCA_005882595.1	d__Bacteria;p__Chloroflexota;c__Ktedonobacteria;o__Ktedonobacterales;f__Ktedonobacteraceae;g__VBFM01;s__VBFM01 sp005882595	chloroflexota_odb12	66.1	65.4	0.8	10153	6746	520	Vegetated soil/rhizosphere	VS_R	Ktedonobacteraceae	PRJNA449266	SAMN11380422
GCA_008326305.1	d__Bacteria;p__Chloroflexota;c__Ktedonobacteria;o__Ktedonobacterales;f__Ktedonobacteraceae;g__Dictyobacter;s__Dictyobacter arantiisoli	chloroflexota_odb12	99.2	97.6	1.6	62159	58295	256	Geothermal soil/volcanic area	GS_VA	Ktedonobacteraceae	PRJNA224116	SAMD00159390
GCA_008974265.1	d__Bacteria;p__Chloroflexota;c__Ktedonobacteria;o__Ktedonobacterales;f__Ktedonobacteraceae;g__Dictyobacter;s__Dictyobacter vulcani	chloroflexota_odb12	92.5	90.2	2.4	4245503	4245503	7	Geothermal soil/volcanic area	GS_VA	Ktedonobacteraceae	PRJNA224116	SAMD00184570
GCA_008974285.1	d__Bacteria;p__Chloroflexota;c__Ktedonobacteria;o__Ktedonobacterales;f__Ktedonobacteraceae;g__Thermogemmatispora;s__Thermogemmatispora aurantia	chloroflexota_odb12	99.2	99.2	0	755686	550037	18	Geothermal soil/volcanic area	GS_VA	Ktedonobacteraceae	PRJNA224116	SAMD00184569
GCA_013694935.1	d__Bacteria;p__Chloroflexota;c__Ktedonobacteria;o__Ktedonobacterales;f__Ktedonobacteraceae;g__JALYTT01;s__	chloroflexota_odb12	72	68.5	3.5	7480	7480	882	Permafrost/antarctic soil	P_AS	Ktedonobacteraceae	PRJNA630822	SAMN15052163
GCA_013695595.1	d__Bacteria;p__Chloroflexota;c__Ktedonobacteria;o__Ktedonobacterales;f__Ktedonobacteraceae;g__JACDAE01;s__JACDAE01 sp013695595	chloroflexota_odb12	87.4	83.5	3.9	10179	10179	809	Permafrost/antarctic soil	P_AS	Ktedonobacteraceae	PRJNA630822	SAMN15052131
GCA_013697605.1	d__Bacteria;p__Chloroflexota;c__Ktedonobacteria;o__Ktedonobacterales;f__Ktedonobacteraceae;g__Dictyobacter;s__	chloroflexota_odb12	47.6	44.9	2.8	4241	4241	1504	Permafrost/antarctic soil	P_AS	Ktedonobacteraceae	PRJNA630822	SAMN15052037
GCA_013815535.1	d__Bacteria;p__Chloroflexota;c__Ktedonobacteria;o__Ktedonobacterales;f__JACDGC01;g__JACDGC01;s__JACDGC01 sp013815535	chloroflexota_odb12	75.2	74.4	0.8	6562	6394	875	Permafrost/antarctic soil	P_AS	JACDGC01	PRJNA630822	SAMN15052293
GCA_014896615.1	d__Bacteria;p__Chloroflexota;c__Ktedonobacteria;o__Ktedonobacterales;f__Ktedonobacteraceae;g__Thermogemmatispora;s__Thermogemmatispora aurantia	chloroflexota_odb12	96.5	96.1	0.4	32655	32655	314	Geothermal soil/volcanic area	GS_VA	Ktedonobacteraceae	PRJNA224116	SAMN16133747
GCA_014896635.1	d__Bacteria;p__Chloroflexota;c__Ktedonobacteria;o__Ktedonobacterales;f__Ktedonobacteraceae;g__Bu33;s__	chloroflexota_odb12	94.1	93.3	0.8	18790	18790	433	Geothermal soil/volcanic area	GS_VA	Ktedonobacteraceae	PRJNA663466	SAMN16133746
GCA_015099395.1	d__Bacteria;p__Chloroflexota;c__Ktedonobacteria;o__Ktedonobacterales;f__Ktedonobacteraceae;g__Dictyobacter;s__Dictyobacter sp015099395	chloroflexota_odb12	99.2	96.5	2.8	8879929	8879929	1	Vegetated soil/rhizosphere	VS_R	Ktedonobacteraceae	PRJDB9475	SAMD00224141
GCA_015478575.1	d__Bacteria;p__Chloroflexota;c__Ktedonobacteria;o__Ktedonobacterales;f__JADMIN01;g__JADMIN01;s__JADMIN01 sp015478575	chloroflexota_odb12	75.6	73.6	2	5373	5373	1097	Acid mine drainage/polluted soil	AMD_PS	JADMIN01	PRJNA670497	SAMN16597848
GCA_016587355.1	d__Bacteria;p__Chloroflexota;c__Ktedonobacteria;o__Ktedonobacterales;f__Ktedonobacteraceae;g__Ktedonobacter;s__Ktedonobacter formicarum	chloroflexota_odb12	96.5	92.9	3.5	1697257	1697257	15	Unknown	Other	Ktedonobacteraceae	PRJNA224116	SAMD00251979
GCA_016587375.1	d__Bacteria;p__Chloroflexota;c__Ktedonobacteria;o__Ktedonobacterales;f__Ktedonobacteraceae;g__Ktedonobacter;s__Ktedonobacter robiniae	chloroflexota_odb12	97.2	92.1	5.1	2645227	2645227	9	Vegetated soil/rhizosphere	VS_R	Ktedonobacteraceae	PRJNA224116	SAMD00251980
GCA_016587395.1	d__Bacteria;p__Chloroflexota;c__Ktedonobacteria;o__Ktedonobacterales;f__Ktedonobacteraceae;g__Ktedonobacter;s__	chloroflexota_odb12	97.2	91.7	5.5	2181432	2181432	9	Vegetated soil/rhizosphere	VS_R	Ktedonobacteraceae	PRJNA224116	SAMD00251981
GCA_016587415.1	d__Bacteria;p__Chloroflexota;c__Ktedonobacteria;o__Ktedonobacterales;f__Ktedonobacteraceae;g__Ktedonobacter;s__Ktedonobacter sp016587415	chloroflexota_odb12	99.2	94.5	4.7	6661412	6661412	3	Vegetated soil/rhizosphere	VS_R	Ktedonobacteraceae	PRJNA224116	SAMD00251982
GCA_016587435.1	d__Bacteria;p__Chloroflexota;c__Ktedonobacteria;o__Ktedonobacterales;f__Ktedonobacteraceae;g__Dictyobacter;s__	chloroflexota_odb12	96.1	92.5	3.5	328674	328674	63	Unknown	Other	Ktedonobacteraceae	PRJNA224116	SAMD00251983
GCA_016587455.1	d__Bacteria;p__Chloroflexota;c__Ktedonobacteria;o__Ktedonobacterales;f__Ktedonobacteraceae;g__JAICIM01;s__	chloroflexota_odb12	99.6	95.7	3.9	8906807	8906807	4	Vegetated soil/rhizosphere	VS_R	Ktedonobacteraceae	PRJNA224116	SAMD00251984
GCA_017354095.1	d__Bacteria;p__Chloroflexota;c__Ktedonobacteria;o__Ktedonobacterales;f__Ktedonobacteraceae;g__Bu33;s__Bu33 sp017354095	chloroflexota_odb12	83.5	81.9	1.6	5212	5166	1761	Unknown	Other	Ktedonobacteraceae	PRJNA663662	SAMN16236679
GCA_017354115.1	d__Bacteria;p__Chloroflexota;c__Ktedonobacteria;o__Ktedonobacterales;f__Ktedonobacteraceae;g__Bu33;s__Bu33 sp017354095	chloroflexota_odb12	59.1	55.9	3.1	3390	3323	2393	Unknown	Other	Ktedonobacteraceae	PRJNA663662	SAMN16236678
GCA_019232085.1	d__Bacteria;p__Chloroflexota;c__Ktedonobacteria;o__Ktedonobacterales;f__Ktedonobacteraceae;g__JAFATZ01;s__JAFATZ01 sp019243675	chloroflexota_odb12	74	74	0	6573	6573	452	Oligotrophic soil/rock	OS_R	Ktedonobacteraceae	PRJNA687273	SAMN17140341
GCA_019240715.1	d__Bacteria;p__Chloroflexota;c__Ktedonobacteria;o__Ktedonobacterales;f__Ktedonobacteraceae;g__JACDAE01;s__	chloroflexota_odb12	74	73.2	0.8	4727	4727	1106	Oligotrophic soil/rock	OS_R	Ktedonobacteraceae	PRJNA687273	SAMN17140604
GCA_019240835.1	d__Bacteria;p__Chloroflexota;c__Ktedonobacteria;o__Ktedonobacterales;f__Ktedonobacteraceae;g__JAFATZ01;s__JAFATZ01 sp019240835	chloroflexota_odb12	91.7	91.3	0.4	19226	19226	313	Oligotrophic soil/rock	OS_R	Ktedonobacteraceae	PRJNA687273	SAMN17140598
GCA_019241515.1	d__Bacteria;p__Chloroflexota;c__Ktedonobacteria;o__Ktedonobacterales;f__Ktedonobacteraceae;g__JACDAE01;s__	chloroflexota_odb12	55.5	54.7	0.8	3644	3644	1065	Oligotrophic soil/rock	OS_R	Ktedonobacteraceae	PRJNA687273	SAMN17140578
GCA_019243675.1	d__Bacteria;p__Chloroflexota;c__Ktedonobacteria;o__Ktedonobacterales;f__Ktedonobacteraceae;g__JAFATZ01;s__JAFATZ01 sp019243675	chloroflexota_odb12	82.7	81.1	1.6	8850	8850	475	Oligotrophic soil/rock	OS_R	Ktedonobacteraceae	PRJNA687273	SAMN17140503
GCA_019245305.1	d__Bacteria;p__Chloroflexota;c__Ktedonobacteria;o__Ktedonobacterales;f__Ktedonobacteraceae;g__JAFATZ01;s__JAFATZ01 sp019243675	chloroflexota_odb12	54.3	53.5	0.8	3486	3486	615	Oligotrophic soil/rock	OS_R	Ktedonobacteraceae	PRJNA687273	SAMN17140445
GCA_019246095.1	d__Bacteria;p__Chloroflexota;c__Ktedonobacteria;o__Ktedonobacterales;f__Ktedonobacteraceae;g__JACDAE01;s__	chloroflexota_odb12	53.9	53.1	0.8	3603	3603	976	Oligotrophic soil/rock	OS_R	Ktedonobacteraceae	PRJNA687273	SAMN17140420
GCA_019683635.1	d__Bacteria;p__Chloroflexota;c__Ktedonobacteria;o__Ktedonobacterales;f__Ktedonobacteraceae;g__Thermogemmatispora;s__Thermogemmatispora sp019683635	chloroflexota_odb12	96.5	96.5	0	22759	22759	361	Unknown	Other	Ktedonobacteraceae	PRJNA224116	SAMN16273805
GCA_019683755.1	d__Bacteria;p__Chloroflexota;c__Ktedonobacteria;o__Ktedonobacterales;f__Ktedonobacteraceae;g__Thermogemmatispora;s__Thermogemmatispora sp019683755	chloroflexota_odb12	95.3	94.9	0.4	12641	12641	537	Unknown	Other	Ktedonobacteraceae	PRJNA224116	SAMN16273798
GCA_021323815.1	d__Bacteria;p__Chloroflexota;c__Ktedonobacteria;o__Ktedonobacterales;f__JACDGC01;g__JAJPKG01;s__JAJPKG01 sp021323815	chloroflexota_odb12	81.1	81.1	0	9958	9958	494	Geothermal soil/volcanic area	GS_VA	JACDGC01	PRJNA526826	SAMN11116461
GCA_021323855.1	d__Bacteria;p__Chloroflexota;c__Ktedonobacteria;o__Ktedonobacterales;f__JADMIN01;g__JAJPKE01;s__JAJPKE01 sp021323855	chloroflexota_odb12	94.1	93.3	0.8	186417	186417	45	Geothermal soil/volcanic area	GS_VA	JADMIN01	PRJNA526826	SAMN11116459
GCA_021324535.1	d__Bacteria;p__Chloroflexota;c__Ktedonobacteria;o__Ktedonobacterales;f__JADMIN01;g__JAJPIU01;s__JAJPIU01 sp021324535	chloroflexota_odb12	89	87.8	1.2	25561	25561	279	Geothermal soil/volcanic area	GS_VA	JADMIN01	PRJNA526826	SAMN11116423
GCA_021778805.1	d__Bacteria;p__Chloroflexota;c__Ktedonobacteria;o__Ktedonobacterales;f__JACDGC01;g__JAJYBV01;s__JAJYBV01 sp021778805	chloroflexota_odb12	87.8	87	0.8	30687	30619	157	Acid mine drainage/polluted soil	AMD_PS	JACDGC01	PRJNA666025	SAMN20842489
GCA_021812265.1	d__Bacteria;p__Chloroflexota;c__Ktedonobacteria;o__Ktedonobacterales;f__JACDGC01;g__JAJYBV01;s__JAJYBV01 sp021812265	chloroflexota_odb12	72	72	0	6544	6448	469	Acid mine drainage/polluted soil	AMD_PS	JACDGC01	PRJNA666025	SAMN20844465
GCA_021814145.1	d__Bacteria;p__Chloroflexota;c__Ktedonobacteria;o__Ktedonobacterales;f__JADMIN01;g__JAKAIY01;s__JAKAIY01 sp021814145	chloroflexota_odb12	88.6	87.8	0.8	22422	22308	246	Acid mine drainage/polluted soil	AMD_PS	JADMIN01	PRJNA666025	SAMN20844325
GCA_021828635.1	d__Bacteria;p__Chloroflexota;c__Ktedonobacteria;o__Ktedonobacterales;f__Ktedonobacteraceae;g__H111-94;s__	chloroflexota_odb12	67.3	66.9	0.4	5499	5301	871	Acid mine drainage/polluted soil	AMD_PS	Ktedonobacteraceae	PRJNA666025	SAMN20843457
GCA_025450405.1	d__Bacteria;p__Chloroflexota;c__Ktedonobacteria;o__Ktedonobacterales;f__JADMIN01;g__JANWHL01;s__JANWHL01 sp025450405	chloroflexota_odb12	59.8	59.1	0.8	11300	11300	319	Vegetated soil/rhizosphere	VS_R	JADMIN01	PRJNA868779	SAMN30436135
GCA_025925295.1	d__Bacteria;p__Chloroflexota;c__Ktedonobacteria;o__Ktedonobacterales;f__JADMIN01;g__JAICVS01;s__JAICVS01 sp025935195	chloroflexota_odb12	72.8	72.4	0.4	9366	9366	497	Vegetated soil/rhizosphere	VS_R	JADMIN01	PRJNA744024	SAMN20132982
GCA_025927735.1	d__Bacteria;p__Chloroflexota;c__Ktedonobacteria;o__Ktedonobacterales;f__JADMIN01;g__JAKAIY01;s__JAKAIY01 sp025936795	chloroflexota_odb12	77.6	76.8	0.8	6964	6964	738	Vegetated soil/rhizosphere	VS_R	JADMIN01	PRJNA744024	SAMN20132959
GCA_025928125.1	d__Bacteria;p__Chloroflexota;c__Ktedonobacteria;o__Ktedonobacterales;f__JADMIN01;g__DAHUXT01;s__DAHUXT01 sp025928125	chloroflexota_odb12	74	73.6	0.4	5945	5945	887	Vegetated soil/rhizosphere	VS_R	JADMIN01	PRJNA744024	SAMN20132940
GCA_025928295.1	d__Bacteria;p__Chloroflexota;c__Ktedonobacteria;o__Ktedonobacterales;f__Ktedonobacteraceae;g__JAICIM01;s__JAICIM01 sp025928885	chloroflexota_odb12	86.6	84.6	2	12643	12643	711	Vegetated soil/rhizosphere	VS_R	Ktedonobacteraceae	PRJNA744024	SAMN20132931
GCA_025928755.1	d__Bacteria;p__Chloroflexota;c__Ktedonobacteria;o__Ktedonobacterales;f__JADMIN01;g__JAICVS01;s__JAICVS01 sp025935195	chloroflexota_odb12	88.6	86.2	2.4	14846	14846	463	Vegetated soil/rhizosphere	VS_R	JADMIN01	PRJNA744024	SAMN20132909
GCA_025928885.1	d__Bacteria;p__Chloroflexota;c__Ktedonobacteria;o__Ktedonobacterales;f__Ktedonobacteraceae;g__JAICIM01;s__JAICIM01 sp025928885	chloroflexota_odb12	84.3	81.9	2.4	10404	10404	764	Vegetated soil/rhizosphere	VS_R	Ktedonobacteraceae	PRJNA744024	SAMN20132897
GCA_025934875.1	d__Bacteria;p__Chloroflexota;c__Ktedonobacteria;o__Ktedonobacterales;f__Ktedonobacteraceae;g__JAICIM01;s__JAICIM01 sp025928885	chloroflexota_odb12	79.1	77.6	1.6	6610	6610	990	Vegetated soil/rhizosphere	VS_R	Ktedonobacteraceae	PRJNA744024	SAMN20133106
GCA_025935115.1	d__Bacteria;p__Chloroflexota;c__Ktedonobacteria;o__Ktedonobacterales;f__JADMIN01;g__JAKAIY01;s__JAKAIY01 sp025936795	chloroflexota_odb12	74.8	68.5	6.3	6785	6785	904	Vegetated soil/rhizosphere	VS_R	JADMIN01	PRJNA744024	SAMN20133095
GCA_025935195.1	d__Bacteria;p__Chloroflexota;c__Ktedonobacteria;o__Ktedonobacterales;f__JADMIN01;g__JAICVS01;s__JAICVS01 sp025935195	chloroflexota_odb12	90.6	89	1.6	25656	25656	278	Vegetated soil/rhizosphere	VS_R	JADMIN01	PRJNA744024	SAMN20133089
GCA_025935235.1	d__Bacteria;p__Chloroflexota;c__Ktedonobacteria;o__Ktedonobacterales;f__JADMIN01;g__JAKAIY01;s__JAKAIY01 sp025935235	chloroflexota_odb12	76.8	74.4	2.4	10065	10065	617	Vegetated soil/rhizosphere	VS_R	JADMIN01	PRJNA744024	SAMN20133090
GCA_025936375.1	d__Bacteria;p__Chloroflexota;c__Ktedonobacteria;o__Ktedonobacterales;f__JADMIN01;g__JAICVS01;s__JAICVS01 sp025935195	chloroflexota_odb12	75.6	72.8	2.8	8267	8267	655	Vegetated soil/rhizosphere	VS_R	JADMIN01	PRJNA744024	SAMN20133031
GCA_025936795.1	d__Bacteria;p__Chloroflexota;c__Ktedonobacteria;o__Ktedonobacterales;f__JADMIN01;g__JAKAIY01;s__JAKAIY01 sp025936795	chloroflexota_odb12	80.3	79.1	1.2	9617	9617	622	Vegetated soil/rhizosphere	VS_R	JADMIN01	PRJNA744024	SAMN20133010
GCA_025936895.1	d__Bacteria;p__Chloroflexota;c__Ktedonobacteria;o__Ktedonobacterales;f__Ktedonobacteraceae;g__JAICIM01;s__JAICIM01 sp025928885	chloroflexota_odb12	77.2	74.8	2.4	8104	8104	899	Vegetated soil/rhizosphere	VS_R	Ktedonobacteraceae	PRJNA744024	SAMN20133005
GCA_027307065.1	d__Bacteria;p__Chloroflexota;c__Ktedonobacteria;o__Ktedonobacterales;f__JADMIN01;g__DAHUXT01;s__DAHUXT01 sp027307065	chloroflexota_odb12	79.1	77.6	1.6	11709	11709	559	Acid mine drainage/polluted soil	AMD_PS	JADMIN01	PRJNA834572	SAMN28228167
GCA_027307265.1	d__Bacteria;p__Chloroflexota;c__Ktedonobacteria;o__Ktedonobacterales;f__Ktedonobacteraceae;g__DASRHT01;s__	chloroflexota_odb12	54.3	53.9	0.4	3755	3702	1113	Acid mine drainage/polluted soil	AMD_PS	Ktedonobacteraceae	PRJNA834572	SAMN28228158
GCA_027311145.1	d__Bacteria;p__Chloroflexota;c__Ktedonobacteria;o__Ktedonobacterales;f__Ktedonobacteraceae;g__DTNP01;s__DTNP01 sp027311145	chloroflexota_odb12	89.4	89	0.4	9190	8641	723	Acid mine drainage/polluted soil	AMD_PS	Ktedonobacteraceae	PRJNA834572	SAMN28081165
GCA_027314585.1	d__Bacteria;p__Chloroflexota;c__Ktedonobacteria;o__Ktedonobacterales;f__Ktedonobacteraceae;g__H111-94;s__	chloroflexota_odb12	55.5	55.1	0.4	2333	2333	2169	Acid mine drainage/polluted soil	AMD_PS	Ktedonobacteraceae	PRJNA834572	SAMN28228241
GCA_027318715.1	d__Bacteria;p__Chloroflexota;c__Ktedonobacteria;o__Ktedonobacterales;f__JADMIN01;g__JAKAIY01;s__	chloroflexota_odb12	66.1	65	1.2	4036	4025	1361	Acid mine drainage/polluted soil	AMD_PS	JADMIN01	PRJNA834572	SAMN28403787
GCA_027326785.1	d__Bacteria;p__Chloroflexota;c__Ktedonobacteria;o__Ktedonobacterales;f__Ktedonobacteraceae;g__H111-94;s__	chloroflexota_odb12	60.6	60.2	0.4	6287	6196	954	Acid mine drainage/polluted soil	AMD_PS	Ktedonobacteraceae	PRJNA834572	SAMN28228158
GCA_027348665.1	d__Bacteria;p__Chloroflexota;c__Ktedonobacteria;o__Ktedonobacterales;f__JADMIN01;g__JAKAIY01;s__JAKAIY01 sp021814145	chloroflexota_odb12	90.9	90.2	0.8	12585	12585	442	Acid mine drainage/polluted soil	AMD_PS	JADMIN01	PRJNA834572	SAMN28404800
GCA_027350185.1	d__Bacteria;p__Chloroflexota;c__Ktedonobacteria;o__Ktedonobacterales;f__JACDGC01;g__JAJYBV01;s__JAJYBV01 sp021778805	chloroflexota_odb12	89.4	88.6	0.8	30508	30508	185	Acid mine drainage/polluted soil	AMD_PS	JACDGC01	PRJNA834572	SAMN28404689
GCA_027399275.1	d__Bacteria;p__Chloroflexota;c__Ktedonobacteria;o__Ktedonobacterales;f__JADMIN01;g__JAKAIY01;s__JAKAIY01 sp021814145	chloroflexota_odb12	85.4	85	0.4	12492	12492	456	Acid mine drainage/polluted soil	AMD_PS	JADMIN01	PRJNA834572	SAMN28412035
GCA_027399295.1	d__Bacteria;p__Chloroflexota;c__Ktedonobacteria;o__Ktedonobacterales;f__JACDGC01;g__JAJYBV01;s__JAJYBV01 sp021778805	chloroflexota_odb12	55.9	55.5	0.4	5230	5126	547	Acid mine drainage/polluted soil	AMD_PS	JACDGC01	PRJNA834572	SAMN28412033
GCA_027399335.1	d__Bacteria;p__Chloroflexota;c__Ktedonobacteria;o__Ktedonobacterales;f__JACDGC01;g__JAJYBV01;s__JAJYBV01 sp021778805	chloroflexota_odb12	85	84.3	0.8	16736	16431	335	Acid mine drainage/polluted soil	AMD_PS	JACDGC01	PRJNA834572	SAMN28412032
GCA_027399355.1	d__Bacteria;p__Chloroflexota;c__Ktedonobacteria;o__Ktedonobacterales;f__JACDGC01;g__JAJYBV01;s__JAJYBV01 sp021812265	chloroflexota_odb12	83.1	82.3	0.8	10251	10251	446	Acid mine drainage/polluted soil	AMD_PS	JACDGC01	PRJNA834572	SAMN28412030
GCA_027399375.1	d__Bacteria;p__Chloroflexota;c__Ktedonobacteria;o__Ktedonobacterales;f__JACDGC01;g__JAJYBV01;s__JAJYBV01 sp021778805	chloroflexota_odb12	67.7	67.3	0.4	3532	3532	946	Acid mine drainage/polluted soil	AMD_PS	JACDGC01	PRJNA834572	SAMN28412031
GCA_027451525.1	d__Bacteria;p__Chloroflexota;c__Ktedonobacteria;o__Ktedonobacterales;f__Ktedonobacteraceae;g__DTNP01;s__DTNP01 sp027451525	chloroflexota_odb12	94.9	94.5	0.4	60904	59487	199	Acid mine drainage/polluted soil	AMD_PS	Ktedonobacteraceae	PRJNA834572	SAMN28929029
GCA_027459525.1	d__Bacteria;p__Chloroflexota;c__Ktedonobacteria;o__Ktedonobacterales;f__JACDGC01;g__JAJYBV01;s__JAJYBV01 sp021812265	chloroflexota_odb12	87.8	87	0.8	23438	23438	214	Acid mine drainage/polluted soil	AMD_PS	JACDGC01	PRJNA834572	SAMN28929000
GCA_027459705.1	d__Bacteria;p__Chloroflexota;c__Ktedonobacteria;o__Ktedonobacterales;f__JACDGC01;g__DAIDHM01;s__DAIDHM01 sp027459705	chloroflexota_odb12	94.1	92.9	1.2	29469	29469	245	Acid mine drainage/polluted soil	AMD_PS	JACDGC01	PRJNA834572	SAMN28928984
GCA_027459785.1	d__Bacteria;p__Chloroflexota;c__Ktedonobacteria;o__Ktedonobacterales;f__JACDGC01;g__JAJPKG01;s__JAJPKG01 sp027459785	chloroflexota_odb12	92.5	91.3	1.2	86238	86238	88	Acid mine drainage/polluted soil	AMD_PS	JACDGC01	PRJNA834572	SAMN28928966
GCA_902810755.1	d__Bacteria;p__Chloroflexota;c__Ktedonobacteria;o__Ktedonobacterales;f__Ktedonobacteraceae;g__CADDYT01;s__	chloroflexota_odb12	98.4	95.7	2.8	38302	38302	276	Geothermal soil/volcanic area	GS_VA	Ktedonobacteraceae	PRJEB36447	SAMEA6606229
GCA_902812455.1	d__Bacteria;p__Chloroflexota;c__Ktedonobacteria;o__Ktedonobacterales;f__Ktedonobacteraceae;g__CADDZH01;s__	chloroflexota_odb12	88.6	87	1.6	39808	39808	247	Geothermal soil/volcanic area	GS_VA	Ktedonobacteraceae	PRJEB36447	SAMEA6606256
Warr_Ktedo_bin11	d__Bacteria;p__Chloroflexota;c__Ktedonobacteria;o__Ktedonobacterales;f__Ktedonobacteraceae;g__JBBPYR01;s__	chloroflexota_odb12	79.9	78.7	1.2	7767	7767	804	Cave	Cave	Ktedonobacteraceae	PRJNA255918	SAMN02929681
Warr_Ktedo_bin6	d__Bacteria;p__Chloroflexota;c__Ktedonobacteria;o__Ktedonobacterales;f__Ktedonobacteraceae;g__UBA11361;s__	chloroflexota_odb12	91.3	90.6	0.8	16554	16554	479	Cave	Cave	Ktedonobacteraceae	PRJNA255918	SAMN02929681
